# Supervised discovery of interpretable gene programs from single-cell data

**DOI:** 10.1101/2022.12.20.521311

**Authors:** Russell Z. Kunes, Thomas Walle, Tal Nawy, Dana Pe’er

**Author notes:** equal contribution (Russell Z. Kunes, Thomas Walle).

## Abstract

Factor analysis can drive biological discovery by decomposing single-cell gene expression data into a minimal set of gene programs that correspond to processes executed by cells in a sample. However, matrix factorization methods are prone to technical artifacts and poor factor interpretability. We have developed Spectra, an algorithm that identifies user-provided gene programs, modifies them to dataset context as needed, and detects novel programs that together best explain expression covariation. Spectra overcomes the dominance of cell-type signals by modeling cell-type-specific programs, and can characterize interpretable cell states along a continuum. We show that it outperforms existing approaches in challenging tumor immune contexts; Spectra finds factors that change under immune checkpoint therapy, disentangles the highly correlated features of CD8^+^ T-cell tumor reactivity and exhaustion, finds a novel program that explains continuous macrophage state changes under therapy, and identifies cell-type-specific immune metabolic programs.
