## Supplementary Table 3 for "Supervised discovery of interpretable gene programs from single-cell data"

### Sheet: Sheet1
GENE_ID	part of tumor reactivity input gene set	gene class	role in tumor reactivity	references
MKI67	TRUE	nuclear factor	Proliferation marker involved in heterochromatin organization (10.7554/eLife.13722). Proliferating dysfunctional T cells at the tumor site show lower clonality suggestive of tumor reactivity in melanoma and lung cancer patients (10.1016/j.cell.2018.11.043, 10.1084/jem.20190249). Proliferative signature have been particularly described in T cells with a pre-exhausted phenotype and associated react…	10.7554/eLife.13722, 10.1016/j.cell.2018.11.043, 10.1084/jem.20190249, 10.1038/s41568-019-0235-4, 10.1038/s41591-018-0045-3
TNFRSF18	TRUE	immune checkpoint receptor, tumor necrosis factor receptor superfamily member	Highly expressed in proliferating TRM cells with low clonality in lung cancer patients ( 10.1084/jem.20190249).	10.1084/jem.20190249
ENTPD1	TRUE	immune checkpoint, enzyme	Highly expressed in mutation-associated neoantigen specific T cells and TRM with low clonality in lung cancer patients (10.1038/s41586-021-03752-4, 10.1084/jem.20190249). Associated with tumor reactivity against autologous tumor cells in vitro (10.1016/j.cell.2018.11.043).	10.1038/s41586-021-03752-4, 10.1016/j.cell.2018.11.043, 10.1084/jem.20190249
ITGAE	TRUE	integrin	Highly expressed in mutation-associated neoantigen specific T cells in lung cancer (10.1038/s41586-021-03752-4). Associated with tumor reactivity against autologous tumor cells in vitro (10.1016/j.cell.2018.11.043).	10.1038/s41586-021-03752-4, 10.1016/j.cell.2018.11.043
CXCL13	TRUE	chemokine	Highly expressed in mutation-associated neoantigen specific T cells and TRM with low clonality in lung cancer patients (10.1038/s41586-021-03752-4, 10.1084/jem.20190249). Associated with tumor reactivity against autologous tumor cells in vitro (10.1016/j.cell.2018.11.043).	10.1038/s41586-021-03752-4, 10.1016/j.cell.2018.11.043, 10.1084/jem.20190249, 10.1084/jem.20190249
TNFRSF9	TRUE	immune checkpoint receptor, tumor necrosis factor receptor superfamily	Highly expressed in mutation-associated neoantigen specific T cells and TRM with low clonality in lung cancer patients (10.1038/s41586-021-03752-4, 10.1084/jem.20190249).	10.1038/s41586-021-03752-4, 10.1084/jem.20190249
IFNG	TRUE	cytokine	Highly expressed in proliferating TRM cells with low clonality in lung cancer patients ( 10.1084/jem.20190249). Expressed in clonally expanded dysfunctional CD8 T cells in colorectal cancer (10.1038/s41586-018-0694-x).	10.1084/jem.20190249, 10.1038/s41586-018-0694-x
GZMB	FALSE	lytic granule component	Highly expressed in proliferating TRM cells with low clonality in lung cancer patients ( 10.1084/jem.20190249). Expressed in clonally expanded dysfunctional CD8 T cells in colorectal cancer (10.1038/s41586-018-0694-x).	10.1084/jem.20190249, 10.1038/s41586-018-0694-x
CCL3	FALSE	chemokine	Highly expressed in proliferating TRM cells with low clonality in lung cancer patients ( 10.1084/jem.20190249). Upregulated during T cell priming and involved in T cell recruitment to tumors (10.1158/0008-5472.CAN-12-2027, 10.4049/jimmunol.179.10.6651, 10.1126/sciadv.abf975).	10.1084/jem.20190249, 10.1158/0008-5472.CAN-12-2027, 10.4049/jimmunol.179.10.6651, 10.1126/sciadv.abf975
GNLY	FALSE	lytic granule component	Highly expressed in mutation-associated neoantigen specific T cells in lung cancer (10.1038/s41586-021-03752-4).	10.1038/s41586-021-03752-4
FASLG	FALSE	tumor necrosis factor ligand superfamiliy member	Upregulated during T cell activation and involved in killing target cells with the cognate FAS receptor (10.1128/JVI.01136-07, 10.1111/imr.12069)	10.1128/JVI.01136-07, 10.1111/imr.12069
CCR1	FALSE	chemokine receptor	Upregulated during T cell priming and involved in T cell recruitment to tumors (10.1158/0008-5472.CAN-12-2027, 10.4049/jimmunol.179.10.6651, 10.1126/sciadv.abf975).	10.1158/0008-5472.CAN-12-2027, 10.4049/jimmunol.179.10.6651, 10.1126/sciadv.abf975
PRF1	FALSE	lytic granule component	Highly expressed in proliferating TRM cells with low clonality in lung cancer patients ( 10.1084/jem.20190249). Expressed in clonally expanded dysfunctional CD8 T cells in colorectal cancer (10.1038/s41586-018-0694-x).	10.1084/jem.20190249, 10.1038/s41586-018-0694-x
GZMH	FALSE	lytic granule component	Expressed in clonally expanded dysfunctional CD8 T cells in colorectal cancer (10.1038/s41586-018-0694-x).	10.1038/s41586-018-0694-x
HAVCR2	FALSE	immune checkpoint receptor, immunoglobulin superfamily receptor	Highly expressed in mutation-associated neoantigen specific T cells and TRM with low clonality in lung cancer patients (10.1038/s41586-021-03752-4, 10.1084/jem.20190249).	10.1038/s41586-021-03752-4, 10.1084/jem.20190249
SLA	FALSE	signaling factor	Negative regulator of T cell receptor signaling (10.1155/2015/952536).	10.1155/2015/952536
BATF	FALSE	transcription factor	Downstream target of T cell receptor signaling which enhances the effector function and counteract exhaustion partly by keeping chromatin of T cell effector genes accessible (10.1038/s41590-021-00964-8 10.1038/s41590-021-00965-7). Role may be context dependent as BATF knockout also enhanced CAR T cell effector function in a different mouse model (10.1016/j.ccell.2022.09.013).Highly expressed in m…	10.1038/s41586-021-03752-4, 10.1038/s41590-021-00964-8 10.1038/s41590-021-00965-7, 10.1016/j.ccell.2022.09.013
SH2D2A	FALSE	signaling factor	Upgregulated during T cell receptor activation, important for proper activation of T cells (10.1016/j.molimm.2007.11.005). However, in T cell receptor transgenic mice its knockout also increases anti-tumor function of T cells in mice (10.1371/journal.pone.0048239).	10.1371/journal.pone.0048239, 10.1016/j.molimm.2007.11.005
LCP2	FALSE	signaling factor	involved in T cell receptor signaling. Regulates scaffolding protein SLP-76 which is involved in T cell positive selection	10.4049/jimmunol.1400326
GBP1	FALSE	signaling factor, GTPase	GTPase which is induced by type I or II interferons or TCR activation (anti-CD3 and anti-CD28) and negatively regulates IL-2 production and modulates the cytoskeleton (10.4049/jimmunol.1300377, 10.1042/bj20031873).	10.4049/jimmunol.1300377, 10.1042/bj20031873
ITM2A	FALSE	membrane protein	Associated with favorable prognosis in breast cancer patients	10.3389/fonc.2020.581733
GZMA	TRUE	lytic granule component	Highly expressed in proliferating TRM cells with low clonality in lung cancer patients ( 10.1084/jem.20190249).	10.1084/jem.20190249
RHOH	FALSE	signaling factor	involved in Ras signaling and TCR signaling	10.3390/cells10040950
ZBTB32	FALSE	transcription factor	upregulated in antiviral T cells upon activation	10.1371/journal.ppat.1006544
DOK2	FALSE	signaling factor	regulates memory formation in CD8 T cells	10.1101/2021.12.17.473111
BTN3A2	FALSE	immunoglobulin superfamily	involved in gamma delta T cell cytotoxicity	0.1016/j.celrep.2021.109359
LAX1	FALSE	signaling factor	Upregulated during T cell activation decreases MAPK and Akt signaling in T cells (10.4049/jimmunol.174.9.5612 ).	10.4049/jimmunol.174.9.5612
IL10RB	FALSE	cytokine receptor	Receptor for IL10 which expands intratumoral T cells and induces tumor rejection in different mouse models (10.1158/0008-5472.CAN-12-0721)	10.1158/0008-5472.CAN-12-0721
CIC	FALSE	transcription factor	invovled in positive and negative selection	10.7554/eLife.71769
TESPA1	FALSE	signaling factor	involved in T cell receptor signaling and T cell differentiation (10.1038/ni.2301). Deficiency impairs positive T cell selection in the thymus	10.1038/ni.2301
SEMA7A	FALSE		Negative regulator of T cell activation (10.1016/j.immuni.2006.03.013 )	10.1016/j.immuni.2006.03.013
LTA	FALSE	tumor necrosis factor ligand superfamiliy member, cytokine	cytotoxic factor implicated in anti-tumor immunity and regulation of lymphoid structure development	10.1002/(SICI)1097-4644(19960101)60:1<56::AID-JCB9>3.0.CO;2-2
GFI1	FALSE	transcription factor	fosters proliferation of Jurkat T cells	10.1038/sj.onc.1205216
CD8B	FALSE	transmembrane glycoprotein	Criticial coreceptor for the T c ell receptor enables TCR binding to MHC-I and immunological synapse formation
TNFRSF4	FALSE	tumor necrosis factor receptor superfamily	Important immune checkpoint receptor. Inhibiting OX40 enhances efficacy of anti-CTLA-4 in syngeneic implant mouse model (10.1073/pnas.1510518113).	10.1073/pnas.1510518113
GADD45G	FALSE	signaling factor	Involved in MAP kinase signaling, double knockout with GADD45b abrogates efficacy of an irradiated B16-GM-CSF cell vaccine in a B16F0 intradermal syngeneic mouse model (10.1002/eji.200839154).	10.1002/eji.200839154
FBXW7	FALSE	ubiquitine ligase	important tumor suppressor in T cells, prevents leukemogenesis	10.1016/j.cell.2013.05.041
STAT5	FALSE	transcription factor	downstream target of many inflammatory cytokines e.g. IL2. Important for maintaining effector T cell responses	10.4049/jimmunol.1000842
NFATC1		transcription factor	Critical downstream effector of T cell receptor signaling. Knockout leads to absence of T cell cytotoxic and cytokine effector functions in mice (10.1016/S1074-7613(01)00085-1, 10.1038/s41467-017-00612-6).	10.1016/S1074-7613(01)00085-1, 10.1038/s41467-017-00612-6
KRT86	FALSE	intemediary filament
CD38	FALSE	enzyme	Expressed on CD8 T cells proliferating in peripheral blood upon PD-1 immune checkpoint blockade which share T cell receptor clones with tumor infiltrating T cells and are associated with response to therapy (10.1038/nature22079).	10.1038/nature22079
NR4A3	FALSE	signaling factor	orphan nuclear receptor expressed early after T cell activation	10.1073/pnas.2007224117
GZMM	FALSE	lytic granule component	Granzyme described in T cells with a predysfunctional phenotype in two breast cancer patients	10.1038/s41591-018-0078-7
GALNT2	FALSE	enzyme	invovled in O-glycosylation
LCK	FALSE	tyrosine kinase	Critical in initiating T cell receptor signaling upon ligand binding by clustering and phosphorylation of the T cell receptor and ZAP70 (10.3389/fimmu.2012.00167).	10.3389/fimmu.2012.00167
MTHFD2	FALSE	enzyme
RBPJ	FALSE	signaling factor	Highly expressed in mutation-associated neoantigen specific T cells in lung cancer (10.1038/s41586-021-03752-4).	10.1038/s41586-021-03752-4
LAG3	FALSE	immune checkpoint receptor	Associated with tumor reactivity against autologous tumor cells in vitro (10.1016/j.cell.2018.11.043).	10.1016/j.cell.2018.11.043)
LAYN	FALSE	C-type lectin domain glycoprotein	Involved in maintaining LFA-1 surface expression, a key integrin required for T cell infiltration from the blood into tissues (10.1084/jem.20192080). LAYN is upregulated during T cell stimulation in vitro (anti-CD3, anti-CD28, 10.1084/jem.20192080). Knockout of LAYN in CD8 T cells decreased LFA-1 expression, tumor-infiltration and tumor control in mice (10.1084/jem.20192080). Moreover, knockout o…	10.1084/jem.20192080, 10.1016/j.cell.2017.05.035
LINC02195	FALSE	long non-coding RNA	May be involved in MHC-I antigen presentation. Knockdown decreased MHC-I levels in SCC9 cell line (10.3389/fonc.2020.00615). Associated with prolonged overall survival in head and neck squamous cell carcinoma patients (10.3389/fonc.2020.00615). Highly expressed in mutation-associated neoantigen specific T cells in lung cancer (10.1038/s41586-021-03752-4).	10.3389/fonc.2020.00615, 10.1038/s41586-021-03752-4
