## Supplementary Table 4 for "Supervised discovery of interpretable gene programs from single-cell data"

### Sheet: Bassez_Mac_DC_correlation(2)
factor-X-label(offset=0)	DC2_spearman_r	DC2_spearman_p-value	DC4_spearman_r	DC4_spearman_p-value
185-X-Mac_CSF1_response-X-norm	-0.839542	0	-0.636615	0
148-X-all_complement_production-X-norm	-0.854847	0	-0.388761	0
125-X-all_n-glycan_degradation-X-norm	-0.285292	6.17988e-226	-0.333054	0
71-X-all_coagulation-factor_production-X-norm	-0.0927865	1.29829e-24	-0.315443	1.95613e-278
10-X-all_type-II-ifn-response-X-norm	-0.630845	0	-0.308814	2.38598e-266
127-X-all_MHC-II-presentation-X-norm	-0.635124	0	-0.263239	1.92785e-191
59-X-all_thiamin_metabolism-X-norm	-0.12167	3.07977e-41	-0.251071	9.07197e-174
151-X-151-X-norm	-0.0973711	5.96366e-27	-0.222954	1.63459e-136
76-X-all_lactate_production-X-norm	-0.148364	1.14981e-60	-0.221104	3.10969e-134
15-X-all_autophagy-chaperone-mediated-X-norm	-0.0289574	0.00142338	-0.219644	1.89365e-132
73-X-all_glycogenolysis-X-norm	-0.156912	9.96911e-68	-0.149164	2.61337e-61
110-X-all_fatty-acid_synthesis-X-norm	-0.219861	1.03045e-132	-0.130271	4.55932e-47
117-X-all_phosphoinositide_signaling-X-norm	-0.0842395	1.48375e-20	-0.123127	3.38694e-42
78-X-all_eicosanoid_metabolism-X-norm	-0.221809	4.23087e-135	-0.121313	5.26609e-41
113-X-all_biotin_metabolism-X-norm	-0.167416	5.68486e-77	-0.117309	1.94572e-38
45-X-all_apoptosis-X-norm	-0.0943248	2.19528e-25	-0.114866	6.49125e-37
140-X-all_pentose-phosphate-pathway-X-norm	0.257542	4.76782e-183	-0.113807	2.90361e-36
52-X-all_n-glycan_synthesis-X-norm	-0.196228	1.37653e-105	-0.104822	5.431e-31
72-X-all_VAL-LEU-ILE_metabolism-X-norm	-0.259938	1.49323e-186	-0.10449	8.33657e-31
183-X-Mac_LPS_response-X-norm	-0.260041	1.05281e-186	-0.100448	1.38995e-28
0-X-all_multidrug-resistance-X-norm	-0.229054	3.52558e-144	-0.0980919	2.4985e-27
32-X-all_creatinine_metabolism-X-norm	-0.199516	3.67062e-109	-0.0972256	7.10307e-27
105-X-all_GABA-shunt-X-norm	-0.0930096	1.00512e-24	-0.096626	1.45585e-26
135-X-all_steroid_metabolism-X-norm	-0.205478	8.31818e-116	-0.0950381	9.53392e-26
66-X-all_platelet-activation-factor_production-X-norm	-0.0994994	4.4855e-28	-0.0913048	6.99585e-24
187-X-187-X-norm	-0.560698	0	-0.0905073	1.71266e-23
64-X-all_nucleotide_metabolism-X-norm	-0.216104	3.54392e-128	-0.0877275	3.6509e-22
123-X-all_nucleophagy-late-X-norm	-0.0508637	2.07717e-08	-0.0865746	1.263e-21
89-X-all_transmembrane-transport-cellmembrane-X-norm	-0.0820144	1.45846e-19	-0.0764627	3.35511e-17
104-X-all_hyaluronan_metabolism-X-norm	-0.232672	7.81608e-149	-0.0761917	4.33325e-17
147-X-all_glycerophospholipid_metabolism-X-norm	-0.106703	4.65112e-32	-0.0750634	1.24511e-16
87-X-all_cholesterol-homeostasis-X-norm	-0.205522	7.41071e-116	-0.0723856	1.43302e-15
48-X-all_bile-acid_synthesis-X-norm	-0.116958	3.23526e-38	-0.0707287	6.22029e-15
134-X-all_mitotic-spindle-component-X-norm	-0.0748373	1.53554e-16	-0.0696541	1.58334e-14
145-X-all_ethanol_metabolism-X-norm	-0.108113	7.15415e-33	-0.0629957	3.78807e-12
2-X-all_TNF-via-NFkB_signaling-X-norm	0.226526	5.6517e-141	-0.0627596	4.55521e-12
81-X-all_GPI-anchor_synthesis-X-norm	-0.179881	9.239e-89	-0.0625417	5.39702e-12
142-X-142-X-norm	-0.174208	2.76731e-83	-0.0619796	8.33689e-12
19-X-all_transmembrane-transport-mitochondrial-X-norm	0.0277146	0.00226634	-0.0592012	6.76442e-11
34-X-all_NAD_metabolism-X-norm	-0.165843	1.51029e-75	-0.0548522	1.48815e-09
65-X-all_CoA_synthesis-X-norm	-0.115051	4.99264e-37	-0.0548105	1.53119e-09
118-X-118-X-norm	-0.195464	9.12819e-105	-0.0535857	3.50826e-09
24-X-all_autophagic-cell-death-X-norm	-0.0398247	1.14505e-05	-0.0523461	7.9723e-09
126-X-all_autophagy-chaperone-mediated-X-norm	-0.262505	2.38999e-190	-0.0517251	1.19451e-08
11-X-all_autophagy_regulation_positive-X-norm	-0.134906	2.23278e-50	-0.0512877	1.58366e-08
41-X-all_ROS-detoxification-X-norm	-0.0999435	2.59592e-28	-0.048858	7.27901e-08
61-X-all_fatty-acid-metabolism-X-norm	-0.161698	7.31514e-72	-0.0479354	1.27537e-07
1-X-all_porphyrine-heme_metabolism-X-norm	-0.147709	3.84209e-60	-0.0473255	1.83746e-07
54-X-all_urea-cycle-X-norm	-0.209398	2.72844e-120	-0.0456025	5.03426e-07
17-X-all_osmotic-stress-response-X-norm	-0.0960219	2.98685e-26	-0.0450816	6.78056e-07
49-X-all_peroxisome-component-X-norm	-0.162183	2.74275e-72	-0.0443336	1.03411e-06
128-X-all_transmembrane-transport-ER-X-norm	-0.295336	9.9946e-243	-0.0425118	2.81181e-06
96-X-all_fatty-acid-beta-oxidation-mitochondrial-X-norm	-0.193383	1.5153e-102	-0.0409038	6.58175e-06
98-X-all_selenoamino-acid_metabolism-X-norm	-0.109445	1.19382e-33	-0.0408929	6.61903e-06
119-X-all_autophagy-nucleus-X-norm	-0.154543	9.92571e-66	-0.0397039	1.21726e-05
68-X-all_CYP_metabolism-X-norm	0.392114	0	-0.0394162	1.40712e-05
82-X-all_cholesterol_metabolism-X-norm	-0.0638039	2.00486e-12	-0.039138	1.61728e-05
74-X-all_HIS_metabolism-X-norm	-0.151334	4.49785e-63	-0.0380032	2.82725e-05
53-X-53-X-norm	-0.0372433	4.07519e-05	-0.0368894	4.82046e-05
39-X-all_glycerin-SER-THR_metabolism-X-norm	-0.178549	1.85719e-87	-0.0365403	5.68127e-05
18-X-all_o-glycan_synthesis-X-norm	-0.159098	1.33734e-69	-0.0355921	8.81294e-05
28-X-28-X-norm	-0.0786882	3.96786e-18	-0.0323212	0.000370019
26-X-all_histone-methylation-X-norm	-0.0627456	4.60528e-12	-0.0321721	0.000393868
139-X-all_lipophagy-X-norm	-0.153152	1.43151e-64	-0.0319063	0.000439981
20-X-all_cytosolic-DNA-sensing_signaling-X-norm	-0.157191	5.77042e-68	-0.0295008	0.00115507
85-X-all_protein-degradation-proteasome-X-norm	-0.103085	5.05324e-30	-0.0256512	0.00472013
62-X-all_NOTCH_signaling-X-norm	-0.158867	2.11673e-69	-0.0254486	0.00505966
146-X-all_taurine-hypotaurine_metabolism-X-norm	-0.128515	7.62585e-46	-0.024819	0.0062602
86-X-all_retinol_metabolism-X-norm	-0.205827	3.34354e-116	-0.0245662	0.00681026
138-X-all_hedgehog_signaling-X-norm	-0.13416	7.75503e-50	-0.0224642	0.0133467
131-X-all_n-glycan_degradation-X-norm	-0.20821	6.37678e-119	-0.0207239	0.0224509
91-X-all_pyrimidine_metabolism-X-norm	-0.168811	3.02091e-78	-0.0192482	0.0339991
9-X-all_autophagy-of-mitochondria_regulation_positive-X-norm	-0.190829	7.40189e-100	-0.0168573	0.0633541
115-X-all_macroautophagy-X-norm	-0.10141	4.18954e-29	-0.0147662	0.103875
23-X-leuko_transendothelial-migration-X-norm	0.0629367	3.96691e-12	-0.0138281	0.127753
7-X-all_circadian-rhythm-X-norm	-0.130919	1.59867e-47	-0.0105333	0.246004
112-X-all_DNA-repair-X-norm	-0.159059	1.44498e-69	-0.00909803	0.316332
43-X-all_xenobiotics_metabolism-X-norm	-0.110658	2.29261e-34	-0.00719787	0.427929
67-X-all_ubiquinone_synthesis-X-norm	-0.119743	5.47596e-40	-0.00487409	0.591402
35-X-all_wnt-beta-catenin-signaling-X-norm	-0.0947662	1.31114e-25	-0.00337133	0.710415
46-X-all_oxidative-phosphorylation-X-norm	-0.157289	4.76251e-68	-0.0014252	0.875274
130-X-all_TGFb_response-X-norm	-0.109555	1.02826e-33	-0.00121123	0.893879
122-X-all_ketone-body_metabolism-X-norm	-0.15469	7.48537e-66	-0.00113503	0.90052
93-X-all_ascorbate-uptake-X-norm	-0.151992	1.29715e-63	0.000967562	0.915137
120-X-all_glutathione_metabolism-X-norm	-0.144516	1.27357e-57	0.00635508	0.483979
88-X-all_sphingolipid_metabolism-X-norm	-0.193587	9.19929e-103	0.00688447	0.448318
114-X-all_cyclic-nucleotide_metabolism-X-norm	-0.100799	8.99346e-29	0.00736478	0.417295
90-X-all_DNA-methylation-X-norm	-0.195679	5.36548e-105	0.00980242	0.280318
111-X-all_carnitine-shuttle-X-norm	-0.0719739	2.07011e-15	0.0101132	0.265348
103-X-all_LYS_metabolism-X-norm	-0.0930705	9.37135e-25	0.0107615	0.235922
27-X-all_G2M-transition-X-norm	-0.167402	5.85061e-77	0.0150707	0.0969364
109-X-all_pyrimidine_synthesis-X-norm	-0.116528	6.01963e-38	0.0167672	0.0647804
150-X-150-X-norm	0.0144932	0.110428	0.0172653	0.0572191
42-X-all_NOD-like-receptor_signaling-X-norm	0.00959618	0.290562	0.0184964	0.0416241
8-X-all_heparan-sulfate_degradation-X-norm	-0.105296	2.93413e-31	0.0191582	0.0348443
116-X-all_p53-signaling-X-norm	-0.130698	2.28552e-47	0.025362	0.00521145
57-X-all_polyamines_metabolism-X-norm	-0.0203288	0.0251479	0.0258035	0.00447874
144-X-all_purine_metabolism-X-norm	-0.111035	1.36755e-34	0.02924	0.00127739
124-X-124-X-norm	-0.186148	5.0083e-95	0.0296416	0.00109363
70-X-all_chondroitine-and-heparan-sulfate_synthesis-X-norm	-0.157171	6.00006e-68	0.0317943	0.00046088
60-X-all_PI3K-AKT-mTOR_signaling-X-norm	-0.0110685	0.222824	0.0336928	0.000205812
6-X-all_triacylglycerol_synthesis-X-norm	-0.0714637	3.25666e-15	0.0339894	0.000180774
29-X-all_Beta-Ala_metabolism-X-norm	-0.00689679	0.447506	0.038466	2.25537e-05
37-X-all_lipophagy-X-norm	-0.0701035	1.07305e-14	0.0398622	1.12351e-05
36-X-36-X-norm	-0.216355	1.7729e-128	0.0405364	7.95936e-06
21-X-all_mitophagy_regulation_positive-X-norm	-0.139853	4.83291e-54	0.0405507	7.90095e-06
40-X-all_citric-acid-cycle-X-norm	-0.0960492	2.89193e-26	0.0410681	6.04242e-06
31-X-all_oxidative-phosphorylation-X-norm	-0.134885	2.31256e-50	0.0456386	4.93086e-07
63-X-all_purine_metabolism-X-norm	-0.0417301	4.26754e-06	0.0474969	1.65902e-07
38-X-all_CYS_metabolism-X-norm	-0.152292	7.3455e-64	0.0513103	1.56088e-08
14-X-all_autophagy-of-mitochondria-X-norm	-0.138848	2.75e-53	0.0518989	1.06719e-08
133-X-all_amino-sugar-nucleotide-sugar_metabolism-X-norm	-0.127826	2.2801e-45	0.0549351	1.40595e-09
143-X-all_pyroptosis-X-norm	-0.132128	2.22324e-48	0.0553674	1.04412e-09
80-X-leuko_ROS_production-X-norm	0.163346	2.57366e-73	0.0565444	4.59214e-10
100-X-all_JAK-STAT_signaling-X-norm	-0.0470325	2.18638e-07	0.056553	4.56438e-10
75-X-all_actin-cytoskeleton_regulation-X-norm	0.077574	1.16414e-17	0.0573612	2.57161e-10
16-X-all_transmembrane-transport-golgi-X-norm	-0.138382	6.1388e-53	0.0597322	4.56629e-11
84-X-all_unfolded-protein-response-X-norm	-0.0373938	3.79256e-05	0.0598648	4.13733e-11
58-X-all_fructose-mannose_metabolism-X-norm	-0.0779327	8.24571e-18	0.0599659	3.83704e-11
77-X-all_SASP-X-norm	0.182887	9.73226e-92	0.061033	1.71917e-11
102-X-all_G1S-transition-X-norm	-0.151426	3.78317e-63	0.0611566	1.56507e-11
83-X-all_inositol-phosphate_metabolism-X-norm	-0.0706604	6.60337e-15	0.063718	2.14593e-12
95-X-all_TRP_metabolism-X-norm	-0.0945405	1.70712e-25	0.067493	9.93514e-14
107-X-all_GLU_metabolism-X-norm	-0.087928	2.9374e-22	0.0687308	3.49409e-14
132-X-all_RIG-I-like-receptor_signaling-X-norm	-0.103322	3.73582e-30	0.0699803	1.19405e-14
97-X-all_ARG-PRO_metabolism-X-norm	-0.0508164	2.14066e-08	0.0774921	1.25927e-17
108-X-all_exocytosis-X-norm	-0.0101442	0.263889	0.0786051	4.30179e-18
149-X-all_folate_metabolism-X-norm	-0.107172	2.50014e-32	0.0864219	1.4869e-21
141-X-all_mTORC1_signaling-X-norm	-0.024527	0.00689943	0.0934896	5.78262e-25
99-X-all_galactose_metabolism-X-norm	-0.0278835	0.00212976	0.0965967	1.50763e-26
101-X-all_DNA_synthesis-X-norm	-0.172396	1.41882e-81	0.0995281	4.33035e-28
137-X-all_keratan-sulfate_synthesis-X-norm	-0.17304	3.52113e-82	0.0999568	2.55349e-28
12-X-all_DNA-demethylation-X-norm	-0.111131	1.19794e-34	0.102656	8.71534e-30
92-X-all_TLR_signaling-X-norm	-0.0899251	3.27611e-23	0.107376	1.90887e-32
33-X-all_autophagy_regulation_positive-X-norm	-0.0452494	6.16246e-07	0.112257	2.53057e-35
13-X-all_TYR_metabolism-X-norm	-0.000981431	0.913925	0.121844	2.36737e-41
51-X-all_ros_response-X-norm	-0.060242	3.12155e-11	0.122509	8.6655e-42
3-X-all_glyoxylate-dicarboxylate_metabolism-X-norm	-0.140041	3.48371e-54	0.13265	9.44227e-49
30-X-all_pterin_synthesis-X-norm	-0.112947	9.69481e-36	0.133121	4.3384e-49
106-X-all_propanoate_metabolism-X-norm	-0.0253092	0.00530582	0.135667	6.21541e-51
47-X-all_transmembrane-transport-lysosome-X-norm	-0.152054	1.15522e-63	0.149269	2.14676e-61
5-X-5-X-norm	-0.0437277	1.44854e-06	0.16411	5.3974e-74
136-X-all_MYC_targets-X-norm	0.00109478	0.904029	0.164172	4.74817e-74
186-X-Mac_IFNG_response-X-norm	0.720782	0	0.175461	1.77419e-84
56-X-all_glycogenesis-X-norm	-0.116488	6.37199e-38	0.180597	1.82493e-89
25-X-all_MHC-I-presentation-X-norm	-0.159342	8.23827e-70	0.183498	2.38112e-92
44-X-44-X-norm	-0.114116	1.87819e-36	0.184041	6.78677e-93
79-X-all_riboflavin_metabolism-X-norm	-0.121486	4.06143e-41	0.192487	1.34351e-101
4-X-all_IL6-JAK-STAT3_signaling-X-norm	0.0147541	0.10416	0.21596	5.26894e-128
50-X-all_pyruvate_metabolism-X-norm	-0.299722	2.82328e-250	0.220562	1.43429e-133
22-X-all_posttranslation-modification-X-norm	-0.0305548	0.000762934	0.225365	1.62452e-139
69-X-all_iron-uptake-and-storage-X-norm	0.264439	3.09165e-193	0.26055	1.87177e-187
129-X-all_hypoxia-response-X-norm	0.0608278	2.00825e-11	0.285805	8.90205e-227
121-X-all_thrombolysis-factor_production-X-norm	0.203221	2.88298e-113	0.357245	0
55-X-all_type-I-ifn-response-X-norm	-0.0475197	1.6366e-07	0.359511	0
182-X-M_angiogenic-effectors-X-norm	-0.00268737	0.767252	0.46982	0
184-X-Mac_IL4-IL13_response-X-norm	-0.112317	2.32993e-35	0.47899	0
94-X-all_glycolysis-X-norm	0.296224	3.03308e-244	0.577043	0
