## Supplementary Table 5 for "Supervised discovery of interpretable gene programs from single-cell data"

### Sheet: Sheet1
gene_name	ENSEMBL_Gene	species	immune_typing_important_marker	leukocyte_important_marker	TNK_important_marker	ILC_important_marker	B_important_marker	M_important_marker	DC_important_marker
C1QB	ENSG00000173369	homo_sapiens	TRUE	FALSE	FALSE	FALSE	FALSE	FALSE	TRUE
C1QA	ENSG00000173372	homo_sapiens	TRUE	FALSE	FALSE	FALSE	FALSE	FALSE	TRUE
IDO1	ENSG00000131203	homo_sapiens	TRUE	FALSE	TRUE	FALSE	FALSE	FALSE	TRUE
IL6ST	ENSG00000134352	homo_sapiens	TRUE	FALSE	TRUE	FALSE	FALSE	FALSE	TRUE
IL6R	ENSG00000160712	homo_sapiens	TRUE	FALSE	TRUE	FALSE	FALSE	FALSE	TRUE
EOMES	ENSG00000163508	homo_sapiens	TRUE	FALSE	TRUE	FALSE	FALSE	FALSE	TRUE
CD22	ENSG00000012124	homo_sapiens	TRUE	FALSE	FALSE	FALSE	FALSE	TRUE	TRUE
CDH1	ENSG00000039068	homo_sapiens	TRUE	FALSE	FALSE	FALSE	FALSE	TRUE	TRUE
SIGLEC1	ENSG00000088827	homo_sapiens	TRUE	FALSE	FALSE	FALSE	FALSE	TRUE	TRUE
CD209	ENSG00000090659	homo_sapiens	TRUE	FALSE	FALSE	FALSE	FALSE	TRUE	TRUE
NRP1	ENSG00000099250	homo_sapiens	TRUE	FALSE	FALSE	FALSE	FALSE	TRUE	TRUE
CD33	ENSG00000105383	homo_sapiens	TRUE	FALSE	FALSE	FALSE	FALSE	TRUE	TRUE
SIGLEC6	ENSG00000105492	homo_sapiens	TRUE	FALSE	FALSE	FALSE	FALSE	TRUE	TRUE
CD5	ENSG00000110448	homo_sapiens	TRUE	FALSE	FALSE	FALSE	FALSE	TRUE	TRUE
CLEC4A	ENSG00000111729	homo_sapiens	TRUE	FALSE	FALSE	FALSE	FALSE	TRUE	TRUE
FLT3	ENSG00000122025	homo_sapiens	TRUE	FALSE	FALSE	FALSE	FALSE	TRUE	TRUE
ZBTB46	ENSG00000130584	homo_sapiens	TRUE	FALSE	FALSE	FALSE	FALSE	TRUE	TRUE
TRIM21	ENSG00000132109	homo_sapiens	TRUE	FALSE	FALSE	FALSE	FALSE	TRUE	TRUE
CLEC10A	ENSG00000132514	homo_sapiens	TRUE	FALSE	FALSE	FALSE	FALSE	TRUE	TRUE
NOTCH2	ENSG00000134250	homo_sapiens	TRUE	FALSE	FALSE	FALSE	FALSE	TRUE	TRUE
IRF4	ENSG00000137265	homo_sapiens	TRUE	FALSE	FALSE	FALSE	FALSE	TRUE	TRUE
SECISBP2L	ENSG00000138593	homo_sapiens	TRUE	FALSE	FALSE	FALSE	FALSE	TRUE	TRUE
CXCL9	ENSG00000138755	homo_sapiens	TRUE	FALSE	FALSE	FALSE	FALSE	TRUE	TRUE
ITGAX	ENSG00000140678	homo_sapiens	TRUE	FALSE	FALSE	FALSE	FALSE	TRUE	TRUE
IRF8	ENSG00000140968	homo_sapiens	TRUE	FALSE	FALSE	FALSE	FALSE	TRUE	TRUE
FCGR2A	ENSG00000143226	homo_sapiens	TRUE	FALSE	FALSE	FALSE	FALSE	TRUE	TRUE
S100A8	ENSG00000143546	homo_sapiens	TRUE	FALSE	FALSE	FALSE	FALSE	TRUE	TRUE
S100A7	ENSG00000143556	homo_sapiens	TRUE	FALSE	FALSE	FALSE	FALSE	TRUE	TRUE
ENPP3	ENSG00000154269	homo_sapiens	TRUE	FALSE	FALSE	FALSE	FALSE	TRUE	TRUE
ICOSLG	ENSG00000160223	homo_sapiens	TRUE	FALSE	FALSE	FALSE	FALSE	TRUE	TRUE
S100A9	ENSG00000163220	homo_sapiens	TRUE	FALSE	FALSE	FALSE	FALSE	TRUE	TRUE
CXCL10	ENSG00000169245	homo_sapiens	TRUE	FALSE	FALSE	FALSE	FALSE	TRUE	TRUE
ITGAM	ENSG00000169896	homo_sapiens	TRUE	FALSE	FALSE	FALSE	FALSE	TRUE	TRUE
XCR1	ENSG00000173578	homo_sapiens	TRUE	FALSE	FALSE	FALSE	FALSE	TRUE	TRUE
THBD	ENSG00000178726	homo_sapiens	TRUE	FALSE	FALSE	FALSE	FALSE	TRUE	TRUE
CSF1R	ENSG00000182578	homo_sapiens	TRUE	FALSE	FALSE	FALSE	FALSE	TRUE	TRUE
CADM1	ENSG00000182985	homo_sapiens	TRUE	FALSE	FALSE	FALSE	FALSE	TRUE	TRUE
IL3RA	ENSG00000185291	homo_sapiens	TRUE	FALSE	FALSE	FALSE	FALSE	TRUE	TRUE
IRF7	ENSG00000185507	homo_sapiens	TRUE	FALSE	FALSE	FALSE	FALSE	TRUE	TRUE
DPP4	ENSG00000197635	homo_sapiens	TRUE	FALSE	FALSE	FALSE	FALSE	TRUE	TRUE
PDCD1LG2	ENSG00000197646	homo_sapiens	TRUE	FALSE	FALSE	FALSE	FALSE	TRUE	TRUE
CLEC9A	ENSG00000197992	homo_sapiens	TRUE	FALSE	FALSE	FALSE	FALSE	TRUE	TRUE
CLEC4C	ENSG00000198178	homo_sapiens	TRUE	FALSE	FALSE	FALSE	FALSE	TRUE	TRUE
CR1	ENSG00000203710	homo_sapiens	TRUE	FALSE	FALSE	FALSE	FALSE	TRUE	TRUE
MAFB	ENSG00000204103	homo_sapiens	TRUE	FALSE	FALSE	FALSE	FALSE	TRUE	TRUE
LILRA4	ENSG00000239961	homo_sapiens	TRUE	FALSE	FALSE	FALSE	FALSE	TRUE	TRUE
LILRA2	ENSG00000239998	homo_sapiens	TRUE	FALSE	FALSE	FALSE	FALSE	TRUE	TRUE
FCGR2B	ENSG00000072694	homo_sapiens	TRUE	TRUE	FALSE	FALSE	FALSE	TRUE	TRUE
FCGRT	ENSG00000104870	homo_sapiens	TRUE	TRUE	FALSE	FALSE	FALSE	TRUE	TRUE
ID2	ENSG00000115738	homo_sapiens	TRUE	TRUE	FALSE	FALSE	FALSE	TRUE	TRUE
BATF3	ENSG00000123685	homo_sapiens	TRUE	TRUE	FALSE	FALSE	FALSE	TRUE	TRUE
KLF4	ENSG00000136826	homo_sapiens	TRUE	TRUE	FALSE	FALSE	FALSE	TRUE	TRUE
TNFRSF21	ENSG00000146072	homo_sapiens	TRUE	TRUE	FALSE	FALSE	FALSE	TRUE	TRUE
LILRB4	ENSG00000186818	homo_sapiens	TRUE	TRUE	FALSE	FALSE	FALSE	TRUE	TRUE
TCF4	ENSG00000196628	homo_sapiens	TRUE	TRUE	FALSE	FALSE	FALSE	TRUE	TRUE
FCGR2C	ENSG00000244682	homo_sapiens	TRUE	TRUE	FALSE	FALSE	FALSE	TRUE	TRUE
RUNX3	ENSG00000020633	homo_sapiens	TRUE	FALSE	TRUE	FALSE	FALSE	TRUE	TRUE
ITGAE	ENSG00000083457	homo_sapiens	TRUE	FALSE	TRUE	FALSE	FALSE	TRUE	TRUE
TYRO3	ENSG00000092445	homo_sapiens	TRUE	FALSE	TRUE	FALSE	FALSE	TRUE	TRUE
IL12RB1	ENSG00000096996	homo_sapiens	TRUE	FALSE	TRUE	FALSE	FALSE	TRUE	TRUE
CD2	ENSG00000116824	homo_sapiens	TRUE	FALSE	TRUE	FALSE	FALSE	TRUE	TRUE
CD226	ENSG00000150637	homo_sapiens	TRUE	FALSE	TRUE	FALSE	FALSE	TRUE	TRUE
MERTK	ENSG00000153208	homo_sapiens	TRUE	FALSE	TRUE	FALSE	FALSE	TRUE	TRUE
CD8A	ENSG00000153563	homo_sapiens	TRUE	FALSE	TRUE	FALSE	FALSE	TRUE	TRUE
AXL	ENSG00000167601	homo_sapiens	TRUE	FALSE	TRUE	FALSE	FALSE	TRUE	TRUE
CX3CR1	ENSG00000168329	homo_sapiens	TRUE	FALSE	TRUE	FALSE	FALSE	TRUE	TRUE
BTLA	ENSG00000186265	homo_sapiens	TRUE	FALSE	TRUE	FALSE	FALSE	TRUE	TRUE
SIRPA	ENSG00000198053	homo_sapiens	TRUE	FALSE	TRUE	FALSE	FALSE	TRUE	TRUE
CD74	ENSG00000019582	homo_sapiens	TRUE	FALSE	FALSE	FALSE	TRUE	TRUE	TRUE
CD40	ENSG00000101017	homo_sapiens	TRUE	FALSE	FALSE	FALSE	TRUE	TRUE	TRUE
CD1C	ENSG00000158481	homo_sapiens	TRUE	FALSE	FALSE	FALSE	TRUE	TRUE	TRUE
TGFB2	ENSG00000092969	homo_sapiens	TRUE	FALSE	TRUE	FALSE	TRUE	TRUE	TRUE
TGFB1	ENSG00000105329	homo_sapiens	TRUE	FALSE	TRUE	FALSE	TRUE	TRUE	TRUE
IL10	ENSG00000136634	homo_sapiens	TRUE	FALSE	TRUE	FALSE	TRUE	TRUE	TRUE
PDCD1	ENSG00000188389	homo_sapiens	TRUE	FALSE	TRUE	FALSE	TRUE	TRUE	TRUE
NAMPT	ENSG00000105835	homo_sapiens	TRUE	FALSE	FALSE	FALSE	FALSE	FALSE	FALSE
IFIH1	ENSG00000115267	homo_sapiens	TRUE	FALSE	FALSE	FALSE	FALSE	FALSE	FALSE
IRF1	ENSG00000125347	homo_sapiens	TRUE	FALSE	FALSE	FALSE	FALSE	FALSE	FALSE
IFI6	ENSG00000126709	homo_sapiens	TRUE	FALSE	FALSE	FALSE	FALSE	FALSE	FALSE
OASL	ENSG00000135114	homo_sapiens	TRUE	FALSE	FALSE	FALSE	FALSE	FALSE	FALSE
RTP4	ENSG00000136514	homo_sapiens	TRUE	FALSE	FALSE	FALSE	FALSE	FALSE	FALSE
IFI44L	ENSG00000137959	homo_sapiens	TRUE	FALSE	FALSE	FALSE	FALSE	FALSE	FALSE
IFITM3	ENSG00000142089	homo_sapiens	TRUE	FALSE	FALSE	FALSE	FALSE	FALSE	FALSE
ADAR	ENSG00000160710	homo_sapiens	TRUE	FALSE	FALSE	FALSE	FALSE	FALSE	FALSE
LY6E	ENSG00000160932	homo_sapiens	TRUE	FALSE	FALSE	FALSE	FALSE	FALSE	FALSE
TENT5C	ENSG00000183508	homo_sapiens	TRUE	FALSE	FALSE	FALSE	FALSE	FALSE	FALSE
IFITM2	ENSG00000185201	homo_sapiens	TRUE	FALSE	FALSE	FALSE	FALSE	FALSE	FALSE
TREX1	ENSG00000213689	homo_sapiens	TRUE	FALSE	FALSE	FALSE	FALSE	FALSE	FALSE
MIF	ENSG00000240972	homo_sapiens	TRUE	FALSE	FALSE	FALSE	FALSE	FALSE	FALSE
FGFBP2	ENSG00000137441	homo_sapiens	TRUE	FALSE	TRUE	FALSE	FALSE	FALSE	FALSE
LCK	ENSG00000182866	homo_sapiens	TRUE	FALSE	TRUE	FALSE	FALSE	FALSE	FALSE
LAMP2	ENSG00000005893	homo_sapiens	TRUE	FALSE	TRUE	TRUE	FALSE	FALSE	FALSE
STXBP2	ENSG00000076944	homo_sapiens	TRUE	FALSE	TRUE	TRUE	FALSE	FALSE	FALSE
CEACAM1	ENSG00000079385	homo_sapiens	TRUE	FALSE	TRUE	TRUE	FALSE	FALSE	FALSE
TCF7	ENSG00000081059	homo_sapiens	TRUE	FALSE	TRUE	TRUE	FALSE	FALSE	FALSE
NFATC2	ENSG00000101096	homo_sapiens	TRUE	FALSE	TRUE	TRUE	FALSE	FALSE	FALSE
GNLY	ENSG00000115523	homo_sapiens	TRUE	FALSE	TRUE	TRUE	FALSE	FALSE	FALSE
FASLG	ENSG00000117560	homo_sapiens	TRUE	FALSE	TRUE	TRUE	FALSE	FALSE	FALSE
NFATC1	ENSG00000131196	homo_sapiens	TRUE	FALSE	TRUE	TRUE	FALSE	FALSE	FALSE
MYC	ENSG00000136997	homo_sapiens	TRUE	FALSE	TRUE	TRUE	FALSE	FALSE	FALSE
LEF1	ENSG00000138795	homo_sapiens	TRUE	FALSE	TRUE	TRUE	FALSE	FALSE	FALSE
TMIGD2	ENSG00000167664	homo_sapiens	TRUE	FALSE	TRUE	TRUE	FALSE	FALSE	FALSE
LAMP1	ENSG00000185896	homo_sapiens	TRUE	FALSE	TRUE	TRUE	FALSE	FALSE	FALSE
HMGB1	ENSG00000189403	homo_sapiens	TRUE	FALSE	TRUE	TRUE	FALSE	FALSE	FALSE
CX3CL1	ENSG00000006210	homo_sapiens	TRUE	FALSE	FALSE	FALSE	FALSE	FALSE	FALSE
CCL26	ENSG00000006606	homo_sapiens	TRUE	FALSE	FALSE	FALSE	FALSE	FALSE	FALSE
IL32	ENSG00000008517	homo_sapiens	TRUE	FALSE	FALSE	FALSE	FALSE	FALSE	FALSE
CXCL2	ENSG00000081041	homo_sapiens	TRUE	FALSE	FALSE	FALSE	FALSE	FALSE	FALSE
TXLNA	ENSG00000084652	homo_sapiens	TRUE	FALSE	FALSE	FALSE	FALSE	FALSE	FALSE
IL11	ENSG00000095752	homo_sapiens	TRUE	FALSE	FALSE	FALSE	FALSE	FALSE	FALSE
CCL22	ENSG00000102962	homo_sapiens	TRUE	FALSE	FALSE	FALSE	FALSE	FALSE	FALSE
CCL17	ENSG00000102970	homo_sapiens	TRUE	FALSE	FALSE	FALSE	FALSE	FALSE	FALSE
IL7	ENSG00000104432	homo_sapiens	TRUE	FALSE	FALSE	FALSE	FALSE	FALSE	FALSE
SIGLEC5	ENSG00000105501	homo_sapiens	TRUE	FALSE	FALSE	FALSE	FALSE	FALSE	FALSE
CCL24	ENSG00000106178	homo_sapiens	TRUE	FALSE	FALSE	FALSE	FALSE	FALSE	FALSE
CXCL12	ENSG00000107562	homo_sapiens	TRUE	FALSE	FALSE	FALSE	FALSE	FALSE	FALSE
CCL7	ENSG00000108688	homo_sapiens	TRUE	FALSE	FALSE	FALSE	FALSE	FALSE	FALSE
CCL2	ENSG00000108691	homo_sapiens	TRUE	FALSE	FALSE	FALSE	FALSE	FALSE	FALSE
CCL8	ENSG00000108700	homo_sapiens	TRUE	FALSE	FALSE	FALSE	FALSE	FALSE	FALSE
CCL1	ENSG00000108702	homo_sapiens	TRUE	FALSE	FALSE	FALSE	FALSE	FALSE	FALSE
IL23A	ENSG00000110944	homo_sapiens	TRUE	FALSE	FALSE	FALSE	FALSE	FALSE	FALSE
IL1A	ENSG00000115008	homo_sapiens	TRUE	FALSE	FALSE	FALSE	FALSE	FALSE	FALSE
CCL20	ENSG00000115009	homo_sapiens	TRUE	FALSE	FALSE	FALSE	FALSE	FALSE	FALSE
TNFSF4	ENSG00000117586	homo_sapiens	TRUE	FALSE	FALSE	FALSE	FALSE	FALSE	FALSE
IFNA8	ENSG00000120242	homo_sapiens	TRUE	FALSE	FALSE	FALSE	FALSE	FALSE	FALSE
CCR2	ENSG00000121807	homo_sapiens	TRUE	FALSE	FALSE	FALSE	FALSE	FALSE	FALSE
TNFSF10	ENSG00000121858	homo_sapiens	TRUE	FALSE	FALSE	FALSE	FALSE	FALSE	FALSE
CXCL6	ENSG00000124875	homo_sapiens	TRUE	FALSE	FALSE	FALSE	FALSE	FALSE	FALSE
IL1B	ENSG00000125538	homo_sapiens	TRUE	FALSE	FALSE	FALSE	FALSE	FALSE	FALSE
CCL25	ENSG00000131142	homo_sapiens	TRUE	FALSE	FALSE	FALSE	FALSE	FALSE	FALSE
IL36G	ENSG00000136688	homo_sapiens	TRUE	FALSE	FALSE	FALSE	FALSE	FALSE	FALSE
IL33	ENSG00000137033	homo_sapiens	TRUE	FALSE	FALSE	FALSE	FALSE	FALSE	FALSE
CCL21	ENSG00000137077	homo_sapiens	TRUE	FALSE	FALSE	FALSE	FALSE	FALSE	FALSE
IFNAR1	ENSG00000142166	homo_sapiens	TRUE	FALSE	FALSE	FALSE	FALSE	FALSE	FALSE
IL19	ENSG00000142224	homo_sapiens	TRUE	FALSE	FALSE	FALSE	FALSE	FALSE	FALSE
XCL1	ENSG00000143184	homo_sapiens	TRUE	FALSE	FALSE	FALSE	FALSE	FALSE	FALSE
IL18	ENSG00000150782	homo_sapiens	TRUE	FALSE	FALSE	FALSE	FALSE	FALSE	FALSE
CCL28	ENSG00000151882	homo_sapiens	TRUE	FALSE	FALSE	FALSE	FALSE	FALSE	FALSE
IL34	ENSG00000157368	homo_sapiens	TRUE	FALSE	FALSE	FALSE	FALSE	FALSE	FALSE
FCER1G	ENSG00000158869	homo_sapiens	TRUE	FALSE	FALSE	FALSE	FALSE	FALSE	FALSE
IFNAR2	ENSG00000159110	homo_sapiens	TRUE	FALSE	FALSE	FALSE	FALSE	FALSE	FALSE
CCR5	ENSG00000160791	homo_sapiens	TRUE	FALSE	FALSE	FALSE	FALSE	FALSE	FALSE
CXCL16	ENSG00000161921	homo_sapiens	TRUE	FALSE	FALSE	FALSE	FALSE	FALSE	FALSE
IL20	ENSG00000162891	homo_sapiens	TRUE	FALSE	FALSE	FALSE	FALSE	FALSE	FALSE
IL24	ENSG00000162892	homo_sapiens	TRUE	FALSE	FALSE	FALSE	FALSE	FALSE	FALSE
CXCL3	ENSG00000163734	homo_sapiens	TRUE	FALSE	FALSE	FALSE	FALSE	FALSE	FALSE
CXCL5	ENSG00000163735	homo_sapiens	TRUE	FALSE	FALSE	FALSE	FALSE	FALSE	FALSE
CXCL1	ENSG00000163739	homo_sapiens	TRUE	FALSE	FALSE	FALSE	FALSE	FALSE	FALSE
CCR1	ENSG00000163823	homo_sapiens	TRUE	FALSE	FALSE	FALSE	FALSE	FALSE	FALSE
IL15	ENSG00000164136	homo_sapiens	TRUE	FALSE	FALSE	FALSE	FALSE	FALSE	FALSE
IL3	ENSG00000164399	homo_sapiens	TRUE	FALSE	FALSE	FALSE	FALSE	FALSE	FALSE
IL25	ENSG00000166090	homo_sapiens	TRUE	FALSE	FALSE	FALSE	FALSE	FALSE	FALSE
CXCL11	ENSG00000169248	homo_sapiens	TRUE	FALSE	FALSE	FALSE	FALSE	FALSE	FALSE
CXCL8	ENSG00000169429	homo_sapiens	TRUE	FALSE	FALSE	FALSE	FALSE	FALSE	FALSE
CCL11	ENSG00000172156	homo_sapiens	TRUE	FALSE	FALSE	FALSE	FALSE	FALSE	FALSE
CXCR6	ENSG00000172215	homo_sapiens	TRUE	FALSE	FALSE	FALSE	FALSE	FALSE	FALSE
IL16	ENSG00000172349	homo_sapiens	TRUE	FALSE	FALSE	FALSE	FALSE	FALSE	FALSE
CCL19	ENSG00000172724	homo_sapiens	TRUE	FALSE	FALSE	FALSE	FALSE	FALSE	FALSE
CCR9	ENSG00000173585	homo_sapiens	TRUE	FALSE	FALSE	FALSE	FALSE	FALSE	FALSE
CCR8	ENSG00000179934	homo_sapiens	TRUE	FALSE	FALSE	FALSE	FALSE	FALSE	FALSE
CCL13	ENSG00000181374	homo_sapiens	TRUE	FALSE	FALSE	FALSE	FALSE	FALSE	FALSE
IFNL1	ENSG00000182393	homo_sapiens	TRUE	FALSE	FALSE	FALSE	FALSE	FALSE	FALSE
IFNA2	ENSG00000188379	homo_sapiens	TRUE	FALSE	FALSE	FALSE	FALSE	FALSE	FALSE
IFNL3	ENSG00000197110	homo_sapiens	TRUE	FALSE	FALSE	FALSE	FALSE	FALSE	FALSE
IL27	ENSG00000197272	homo_sapiens	TRUE	FALSE	FALSE	FALSE	FALSE	FALSE	FALSE
IFNA1	ENSG00000197919	homo_sapiens	TRUE	FALSE	FALSE	FALSE	FALSE	FALSE	FALSE
IL31	ENSG00000204671	homo_sapiens	TRUE	FALSE	FALSE	FALSE	FALSE	FALSE	FALSE
CCL27	ENSG00000213927	homo_sapiens	TRUE	FALSE	FALSE	FALSE	FALSE	FALSE	FALSE
IFNA7	ENSG00000214042	homo_sapiens	TRUE	FALSE	FALSE	FALSE	FALSE	FALSE	FALSE
IFNA17	ENSG00000234829	homo_sapiens	TRUE	FALSE	FALSE	FALSE	FALSE	FALSE	FALSE
CCL5	ENSG00000271503	homo_sapiens	TRUE	FALSE	FALSE	FALSE	FALSE	FALSE	FALSE
CCL16	ENSG00000275152	homo_sapiens	TRUE	FALSE	FALSE	FALSE	FALSE	FALSE	FALSE
CCL4	ENSG00000275302	homo_sapiens	TRUE	FALSE	FALSE	FALSE	FALSE	FALSE	FALSE
CCL15	ENSG00000275528	homo_sapiens	TRUE	FALSE	FALSE	FALSE	FALSE	FALSE	FALSE
CCL23	ENSG00000276114	homo_sapiens	TRUE	FALSE	FALSE	FALSE	FALSE	FALSE	FALSE
CCL14	ENSG00000276409	homo_sapiens	TRUE	FALSE	FALSE	FALSE	FALSE	FALSE	FALSE
CCL18	ENSG00000278167	homo_sapiens	TRUE	FALSE	FALSE	FALSE	FALSE	FALSE	FALSE
PTPRC	ENSG00000081237	homo_sapiens	TRUE	TRUE	FALSE	FALSE	FALSE	FALSE	FALSE
CD44	ENSG00000026508	homo_sapiens	TRUE	FALSE	TRUE	FALSE	FALSE	FALSE	FALSE
TNFRSF9	ENSG00000049249	homo_sapiens	TRUE	FALSE	TRUE	FALSE	FALSE	FALSE	FALSE
FOXP3	ENSG00000049768	homo_sapiens	TRUE	FALSE	TRUE	FALSE	FALSE	FALSE	FALSE
IL17RB	ENSG00000056736	homo_sapiens	TRUE	FALSE	TRUE	FALSE	FALSE	FALSE	FALSE
CD84	ENSG00000066294	homo_sapiens	TRUE	FALSE	TRUE	FALSE	FALSE	FALSE	FALSE
TBX21	ENSG00000073861	homo_sapiens	TRUE	FALSE	TRUE	FALSE	FALSE	FALSE	FALSE
LAG3	ENSG00000089692	homo_sapiens	TRUE	FALSE	TRUE	FALSE	FALSE	FALSE	FALSE
IL2RB	ENSG00000100385	homo_sapiens	TRUE	FALSE	TRUE	FALSE	FALSE	FALSE	FALSE
GZMH	ENSG00000100450	homo_sapiens	TRUE	FALSE	TRUE	FALSE	FALSE	FALSE	FALSE
CD40LG	ENSG00000102245	homo_sapiens	TRUE	FALSE	TRUE	FALSE	FALSE	FALSE	FALSE
LILRB1	ENSG00000104972	homo_sapiens	TRUE	FALSE	TRUE	FALSE	FALSE	FALSE	FALSE
GATA3	ENSG00000107485	homo_sapiens	TRUE	FALSE	TRUE	FALSE	FALSE	FALSE	FALSE
VSIR	ENSG00000107738	homo_sapiens	TRUE	FALSE	TRUE	FALSE	FALSE	FALSE	FALSE
B3GAT1	ENSG00000109956	homo_sapiens	TRUE	FALSE	TRUE	FALSE	FALSE	FALSE	FALSE
IL26	ENSG00000111536	homo_sapiens	TRUE	FALSE	TRUE	FALSE	FALSE	FALSE	FALSE
CCR6	ENSG00000112486	homo_sapiens	TRUE	FALSE	TRUE	FALSE	FALSE	FALSE	FALSE
GZMK	ENSG00000113088	homo_sapiens	TRUE	FALSE	TRUE	FALSE	FALSE	FALSE	FALSE
HAVCR1	ENSG00000113249	homo_sapiens	TRUE	FALSE	TRUE	FALSE	FALSE	FALSE	FALSE
PDGFRB	ENSG00000113721	homo_sapiens	TRUE	FALSE	TRUE	FALSE	FALSE	FALSE	FALSE
IL1R1	ENSG00000115594	homo_sapiens	TRUE	FALSE	TRUE	FALSE	FALSE	FALSE	FALSE
CD160	ENSG00000117281	homo_sapiens	TRUE	FALSE	TRUE	FALSE	FALSE	FALSE	FALSE
NR4A3	ENSG00000119508	homo_sapiens	TRUE	FALSE	TRUE	FALSE	FALSE	FALSE	FALSE
INHBA	ENSG00000122641	homo_sapiens	TRUE	FALSE	TRUE	FALSE	FALSE	FALSE	FALSE
EGR2	ENSG00000122877	homo_sapiens	TRUE	FALSE	TRUE	FALSE	FALSE	FALSE	FALSE
NR4A1	ENSG00000123358	homo_sapiens	TRUE	FALSE	TRUE	FALSE	FALSE	FALSE	FALSE
ATXN1	ENSG00000124788	homo_sapiens	TRUE	FALSE	TRUE	FALSE	FALSE	FALSE	FALSE
CD70	ENSG00000125726	homo_sapiens	TRUE	FALSE	TRUE	FALSE	FALSE	FALSE	FALSE
CCR7	ENSG00000126353	homo_sapiens	TRUE	FALSE	TRUE	FALSE	FALSE	FALSE	FALSE
IL13RA1	ENSG00000131724	homo_sapiens	TRUE	FALSE	TRUE	FALSE	FALSE	FALSE	FALSE
IL2RA	ENSG00000134460	homo_sapiens	TRUE	FALSE	TRUE	FALSE	FALSE	FALSE	FALSE
KLRD1	ENSG00000134539	homo_sapiens	TRUE	FALSE	TRUE	FALSE	FALSE	FALSE	FALSE
PDGFRA	ENSG00000134853	homo_sapiens	TRUE	FALSE	TRUE	FALSE	FALSE	FALSE	FALSE
HAVCR2	ENSG00000135077	homo_sapiens	TRUE	FALSE	TRUE	FALSE	FALSE	FALSE	FALSE
HNF1A	ENSG00000135100	homo_sapiens	TRUE	FALSE	TRUE	FALSE	FALSE	FALSE	FALSE
NT5E	ENSG00000135318	homo_sapiens	TRUE	FALSE	TRUE	FALSE	FALSE	FALSE	FALSE
ALK4	ENSG00000135503	homo_sapiens	TRUE	FALSE	TRUE	FALSE	FALSE	FALSE	FALSE
ENTPD1	ENSG00000138185	homo_sapiens	TRUE	FALSE	TRUE	FALSE	FALSE	FALSE	FALSE
IL21	ENSG00000138684	homo_sapiens	TRUE	FALSE	TRUE	FALSE	FALSE	FALSE	FALSE
KLRG1	ENSG00000139187	homo_sapiens	TRUE	FALSE	TRUE	FALSE	FALSE	FALSE	FALSE
RORC	ENSG00000143365	homo_sapiens	TRUE	FALSE	TRUE	FALSE	FALSE	FALSE	FALSE
IL9	ENSG00000145839	homo_sapiens	TRUE	FALSE	TRUE	FALSE	FALSE	FALSE	FALSE
NCAM1	ENSG00000149294	homo_sapiens	TRUE	FALSE	TRUE	FALSE	FALSE	FALSE	FALSE
KLRF1	ENSG00000150045	homo_sapiens	TRUE	FALSE	TRUE	FALSE	FALSE	FALSE	FALSE
NR4A2	ENSG00000153234	homo_sapiens	TRUE	FALSE	TRUE	FALSE	FALSE	FALSE	FALSE
CD96	ENSG00000153283	homo_sapiens	TRUE	FALSE	TRUE	FALSE	FALSE	FALSE	FALSE
KIT	ENSG00000157404	homo_sapiens	TRUE	FALSE	TRUE	FALSE	FALSE	FALSE	FALSE
TNFRSF14	ENSG00000157873	homo_sapiens	TRUE	FALSE	TRUE	FALSE	FALSE	FALSE	FALSE
ITGA5	ENSG00000161638	homo_sapiens	TRUE	FALSE	TRUE	FALSE	FALSE	FALSE	FALSE
IL23R	ENSG00000162594	homo_sapiens	TRUE	FALSE	TRUE	FALSE	FALSE	FALSE	FALSE
CXCR1	ENSG00000163464	homo_sapiens	TRUE	FALSE	TRUE	FALSE	FALSE	FALSE	FALSE
CTLA4	ENSG00000163599	homo_sapiens	TRUE	FALSE	TRUE	FALSE	FALSE	FALSE	FALSE
ICOS	ENSG00000163600	homo_sapiens	TRUE	FALSE	TRUE	FALSE	FALSE	FALSE	FALSE
PPBP	ENSG00000163736	homo_sapiens	TRUE	FALSE	TRUE	FALSE	FALSE	FALSE	FALSE
PF4	ENSG00000163737	homo_sapiens	TRUE	FALSE	TRUE	FALSE	FALSE	FALSE	FALSE
ITGA2	ENSG00000164171	homo_sapiens	TRUE	FALSE	TRUE	FALSE	FALSE	FALSE	FALSE
IL7R	ENSG00000168685	homo_sapiens	TRUE	FALSE	TRUE	FALSE	FALSE	FALSE	FALSE
S1PR1	ENSG00000170989	homo_sapiens	TRUE	FALSE	TRUE	FALSE	FALSE	FALSE	FALSE
CD8B	ENSG00000172116	homo_sapiens	TRUE	FALSE	TRUE	FALSE	FALSE	FALSE	FALSE
IL17RA	ENSG00000177663	homo_sapiens	TRUE	FALSE	TRUE	FALSE	FALSE	FALSE	FALSE
CD28	ENSG00000178562	homo_sapiens	TRUE	FALSE	TRUE	FALSE	FALSE	FALSE	FALSE
PRF1	ENSG00000180644	homo_sapiens	TRUE	FALSE	TRUE	FALSE	FALSE	FALSE	FALSE
CXCR2	ENSG00000180871	homo_sapiens	TRUE	FALSE	TRUE	FALSE	FALSE	FALSE	FALSE
TIGIT	ENSG00000181847	homo_sapiens	TRUE	FALSE	TRUE	FALSE	FALSE	FALSE	FALSE
PTGDR2	ENSG00000183134	homo_sapiens	TRUE	FALSE	TRUE	FALSE	FALSE	FALSE	FALSE
CCR4	ENSG00000183813	homo_sapiens	TRUE	FALSE	TRUE	FALSE	FALSE	FALSE	FALSE
CCR10	ENSG00000184451	homo_sapiens	TRUE	FALSE	TRUE	FALSE	FALSE	FALSE	FALSE
TNFRSF4	ENSG00000186827	homo_sapiens	TRUE	FALSE	TRUE	FALSE	FALSE	FALSE	FALSE
TNFRSF18	ENSG00000186891	homo_sapiens	TRUE	FALSE	TRUE	FALSE	FALSE	FALSE	FALSE
SELL	ENSG00000188404	homo_sapiens	TRUE	FALSE	TRUE	FALSE	FALSE	FALSE	FALSE
NCR1	ENSG00000189430	homo_sapiens	TRUE	FALSE	TRUE	FALSE	FALSE	FALSE	FALSE
TOX	ENSG00000198846	homo_sapiens	TRUE	FALSE	TRUE	FALSE	FALSE	FALSE	FALSE
NCR3	ENSG00000204475	homo_sapiens	TRUE	FALSE	TRUE	FALSE	FALSE	FALSE	FALSE
KLRC2	ENSG00000205809	homo_sapiens	TRUE	FALSE	TRUE	FALSE	FALSE	FALSE	FALSE
KLRK1	ENSG00000213809	homo_sapiens	TRUE	FALSE	TRUE	FALSE	FALSE	FALSE	FALSE
KIR2DL5A	ENSG00000274143	homo_sapiens	TRUE	FALSE	TRUE	FALSE	FALSE	FALSE	FALSE
KIR2DL5B	ENSG00000275937	homo_sapiens	TRUE	FALSE	TRUE	FALSE	FALSE	FALSE	FALSE
NCR2	ENSG00000096264	homo_sapiens	TRUE	TRUE	TRUE	FALSE	FALSE	FALSE	FALSE
KLRB1	ENSG00000111796	homo_sapiens	TRUE	TRUE	TRUE	FALSE	FALSE	FALSE	FALSE
KIR2DL1	ENSG00000125498	homo_sapiens	TRUE	TRUE	TRUE	FALSE	FALSE	FALSE	FALSE
KLRC1	ENSG00000134545	homo_sapiens	TRUE	TRUE	TRUE	FALSE	FALSE	FALSE	FALSE
GZMA	ENSG00000145649	homo_sapiens	TRUE	TRUE	TRUE	FALSE	FALSE	FALSE	FALSE
CD3G	ENSG00000160654	homo_sapiens	TRUE	TRUE	TRUE	FALSE	FALSE	FALSE	FALSE
CD3D	ENSG00000167286	homo_sapiens	TRUE	TRUE	TRUE	FALSE	FALSE	FALSE	FALSE
KIR3DL1	ENSG00000167633	homo_sapiens	TRUE	TRUE	TRUE	FALSE	FALSE	FALSE	FALSE
KIR2DL4	ENSG00000189013	homo_sapiens	TRUE	TRUE	TRUE	FALSE	FALSE	FALSE	FALSE
GZMM	ENSG00000197540	homo_sapiens	TRUE	TRUE	TRUE	FALSE	FALSE	FALSE	FALSE
CD3E	ENSG00000198851	homo_sapiens	TRUE	TRUE	TRUE	FALSE	FALSE	FALSE	FALSE
TRGC1	ENSG00000211689	homo_sapiens	TRUE	TRUE	TRUE	FALSE	FALSE	FALSE	FALSE
TRBC1	ENSG00000211751	homo_sapiens	TRUE	TRUE	TRUE	FALSE	FALSE	FALSE	FALSE
TRBC2	ENSG00000211772	homo_sapiens	TRUE	TRUE	TRUE	FALSE	FALSE	FALSE	FALSE
TRDC	ENSG00000211829	homo_sapiens	TRUE	TRUE	TRUE	FALSE	FALSE	FALSE	FALSE
TRGC2	ENSG00000227191	homo_sapiens	TRUE	TRUE	TRUE	FALSE	FALSE	FALSE	FALSE
KIR3DL2	ENSG00000240403	homo_sapiens	TRUE	TRUE	TRUE	FALSE	FALSE	FALSE	FALSE
KIR3DL3	ENSG00000242019	homo_sapiens	TRUE	TRUE	TRUE	FALSE	FALSE	FALSE	FALSE
KIR2DL3	ENSG00000243772	homo_sapiens	TRUE	TRUE	TRUE	FALSE	FALSE	FALSE	FALSE
KIR2DL2	ENSG00000276011	homo_sapiens	TRUE	TRUE	TRUE	FALSE	FALSE	FALSE	FALSE
TRAC	ENSG00000277734	homo_sapiens	TRUE	TRUE	TRUE	FALSE	FALSE	FALSE	FALSE
MZB1	ENSG00000170476	homo_sapiens	TRUE	FALSE	FALSE	FALSE	TRUE	FALSE	FALSE
CD79B	ENSG00000007312	homo_sapiens	TRUE	FALSE	FALSE	FALSE	TRUE	FALSE	FALSE
PRSS3	ENSG00000010438	homo_sapiens	TRUE	FALSE	FALSE	FALSE	TRUE	FALSE	FALSE
TCF3	ENSG00000071564	homo_sapiens	TRUE	FALSE	FALSE	FALSE	TRUE	FALSE	FALSE
FCER2	ENSG00000104921	homo_sapiens	TRUE	FALSE	FALSE	FALSE	TRUE	FALSE	FALSE
EBI3	ENSG00000105246	homo_sapiens	TRUE	FALSE	FALSE	FALSE	TRUE	FALSE	FALSE
CD79A	ENSG00000105369	homo_sapiens	TRUE	FALSE	FALSE	FALSE	TRUE	FALSE	FALSE
AICDA	ENSG00000111732	homo_sapiens	TRUE	FALSE	FALSE	FALSE	TRUE	FALSE	FALSE
SDC1	ENSG00000115884	homo_sapiens	TRUE	FALSE	FALSE	FALSE	TRUE	FALSE	FALSE
CR2	ENSG00000117322	homo_sapiens	TRUE	FALSE	FALSE	FALSE	TRUE	FALSE	FALSE
TLR4	ENSG00000136869	homo_sapiens	TRUE	FALSE	FALSE	FALSE	TRUE	FALSE	FALSE
MS4A2	ENSG00000149534	homo_sapiens	TRUE	FALSE	FALSE	FALSE	TRUE	FALSE	FALSE
MS4A1	ENSG00000156738	homo_sapiens	TRUE	FALSE	FALSE	FALSE	TRUE	FALSE	FALSE
IL12A	ENSG00000168811	homo_sapiens	TRUE	FALSE	FALSE	FALSE	TRUE	FALSE	FALSE
MME	ENSG00000196549	homo_sapiens	TRUE	FALSE	FALSE	FALSE	TRUE	FALSE	FALSE
LTB	ENSG00000204487	homo_sapiens	TRUE	FALSE	FALSE	FALSE	TRUE	FALSE	FALSE
IGHG4	ENSG00000211892	homo_sapiens	TRUE	FALSE	FALSE	FALSE	TRUE	FALSE	FALSE
IGHG2	ENSG00000211893	homo_sapiens	TRUE	FALSE	FALSE	FALSE	TRUE	FALSE	FALSE
IGHG3	ENSG00000211897	homo_sapiens	TRUE	FALSE	FALSE	FALSE	TRUE	FALSE	FALSE
IGHM	ENSG00000211899	homo_sapiens	TRUE	FALSE	FALSE	FALSE	TRUE	FALSE	FALSE
CCL3	ENSG00000278567	homo_sapiens	TRUE	FALSE	FALSE	FALSE	TRUE	FALSE	FALSE
TNFRSF13C	ENSG00000159958	homo_sapiens	TRUE	TRUE	FALSE	FALSE	TRUE	FALSE	FALSE
CD19	ENSG00000177455	homo_sapiens	TRUE	TRUE	FALSE	FALSE	TRUE	FALSE	FALSE
IGHA2	ENSG00000211890	homo_sapiens	TRUE	TRUE	FALSE	FALSE	TRUE	FALSE	FALSE
IGHE	ENSG00000211891	homo_sapiens	TRUE	TRUE	FALSE	FALSE	TRUE	FALSE	FALSE
IGHA1	ENSG00000211895	homo_sapiens	TRUE	TRUE	FALSE	FALSE	TRUE	FALSE	FALSE
IGHG1	ENSG00000211896	homo_sapiens	TRUE	TRUE	FALSE	FALSE	TRUE	FALSE	FALSE
IGHD	ENSG00000211898	homo_sapiens	TRUE	TRUE	FALSE	FALSE	TRUE	FALSE	FALSE
LTA	ENSG00000230279	homo_sapiens	TRUE	TRUE	FALSE	FALSE	TRUE	FALSE	FALSE
IL21R	ENSG00000103522	homo_sapiens	TRUE	FALSE	TRUE	FALSE	TRUE	FALSE	FALSE
IL2	ENSG00000109471	homo_sapiens	TRUE	FALSE	TRUE	FALSE	TRUE	FALSE	FALSE
CD69	ENSG00000110848	homo_sapiens	TRUE	FALSE	TRUE	FALSE	TRUE	FALSE	FALSE
IL17A	ENSG00000112115	homo_sapiens	TRUE	FALSE	TRUE	FALSE	TRUE	FALSE	FALSE
IL17F	ENSG00000112116	homo_sapiens	TRUE	FALSE	TRUE	FALSE	TRUE	FALSE	FALSE
IL4	ENSG00000113520	homo_sapiens	TRUE	FALSE	TRUE	FALSE	TRUE	FALSE	FALSE
IL5	ENSG00000113525	homo_sapiens	TRUE	FALSE	TRUE	FALSE	TRUE	FALSE	FALSE
BCL6	ENSG00000113916	homo_sapiens	TRUE	FALSE	TRUE	FALSE	TRUE	FALSE	FALSE
IL22	ENSG00000127318	homo_sapiens	TRUE	FALSE	TRUE	FALSE	TRUE	FALSE	FALSE
IL17B	ENSG00000127743	homo_sapiens	TRUE	FALSE	TRUE	FALSE	TRUE	FALSE	FALSE
IL6	ENSG00000136244	homo_sapiens	TRUE	FALSE	TRUE	FALSE	TRUE	FALSE	FALSE
CD27	ENSG00000139193	homo_sapiens	TRUE	FALSE	TRUE	FALSE	TRUE	FALSE	FALSE
CXCL13	ENSG00000156234	homo_sapiens	TRUE	FALSE	TRUE	FALSE	TRUE	FALSE	FALSE
CXCR5	ENSG00000160683	homo_sapiens	TRUE	FALSE	TRUE	FALSE	TRUE	FALSE	FALSE
IL13	ENSG00000169194	homo_sapiens	TRUE	FALSE	TRUE	FALSE	TRUE	FALSE	FALSE
CXCR3	ENSG00000186810	homo_sapiens	TRUE	FALSE	TRUE	FALSE	TRUE	FALSE	FALSE
FAS	ENSG00000026103	homo_sapiens	TRUE	TRUE	TRUE	FALSE	TRUE	FALSE	FALSE
GZMB	ENSG00000100453	homo_sapiens	TRUE	TRUE	TRUE	FALSE	TRUE	FALSE	FALSE
TNF	ENSG00000204490	homo_sapiens	TRUE	TRUE	TRUE	FALSE	TRUE	FALSE	FALSE
CFH	ENSG00000000971	homo_sapiens	TRUE	FALSE	FALSE	FALSE	FALSE	TRUE	FALSE
C6	ENSG00000039537	homo_sapiens	TRUE	FALSE	FALSE	FALSE	FALSE	TRUE	FALSE
CD59	ENSG00000085063	homo_sapiens	TRUE	FALSE	FALSE	FALSE	FALSE	TRUE	FALSE
C5	ENSG00000106804	homo_sapiens	TRUE	FALSE	FALSE	FALSE	FALSE	TRUE	FALSE
C7	ENSG00000112936	homo_sapiens	TRUE	FALSE	FALSE	FALSE	FALSE	TRUE	FALSE
C9	ENSG00000113600	homo_sapiens	TRUE	FALSE	FALSE	FALSE	FALSE	TRUE	FALSE
C3	ENSG00000125730	homo_sapiens	TRUE	FALSE	FALSE	FALSE	FALSE	TRUE	FALSE
MASP1	ENSG00000127241	homo_sapiens	TRUE	FALSE	FALSE	FALSE	FALSE	TRUE	FALSE
C8A	ENSG00000157131	homo_sapiens	TRUE	FALSE	FALSE	FALSE	FALSE	TRUE	FALSE
C1R	ENSG00000159403	homo_sapiens	TRUE	FALSE	FALSE	FALSE	FALSE	TRUE	FALSE
MBL2	ENSG00000165471	homo_sapiens	TRUE	FALSE	FALSE	FALSE	FALSE	TRUE	FALSE
PTGDR	ENSG00000168229	homo_sapiens	TRUE	FALSE	FALSE	FALSE	FALSE	TRUE	FALSE
GATA2	ENSG00000179348	homo_sapiens	TRUE	FALSE	FALSE	FALSE	FALSE	TRUE	FALSE
C1S	ENSG00000182326	homo_sapiens	TRUE	FALSE	FALSE	FALSE	FALSE	TRUE	FALSE
CD55	ENSG00000196352	homo_sapiens	TRUE	FALSE	FALSE	FALSE	FALSE	TRUE	FALSE
CFD	ENSG00000197766	homo_sapiens	TRUE	FALSE	FALSE	FALSE	FALSE	TRUE	FALSE
CFI	ENSG00000205403	homo_sapiens	TRUE	FALSE	FALSE	FALSE	FALSE	TRUE	FALSE
C4B	ENSG00000224389	homo_sapiens	TRUE	FALSE	FALSE	FALSE	FALSE	TRUE	FALSE
CFB	ENSG00000243649	homo_sapiens	TRUE	FALSE	FALSE	FALSE	FALSE	TRUE	FALSE
C4A	ENSG00000244731	homo_sapiens	TRUE	FALSE	FALSE	FALSE	FALSE	TRUE	FALSE
MPO	ENSG00000005381	homo_sapiens	TRUE	FALSE	FALSE	FALSE	FALSE	TRUE	FALSE
NOS2	ENSG00000007171	homo_sapiens	TRUE	FALSE	FALSE	FALSE	FALSE	TRUE	FALSE
STAB1	ENSG00000010327	homo_sapiens	TRUE	FALSE	FALSE	FALSE	FALSE	TRUE	FALSE
MARCO	ENSG00000019169	homo_sapiens	TRUE	FALSE	FALSE	FALSE	FALSE	TRUE	FALSE
NR1H3	ENSG00000025434	homo_sapiens	TRUE	FALSE	FALSE	FALSE	FALSE	TRUE	FALSE
GRN	ENSG00000030582	homo_sapiens	TRUE	FALSE	FALSE	FALSE	FALSE	TRUE	FALSE
VCAN	ENSG00000038427	homo_sapiens	TRUE	FALSE	FALSE	FALSE	FALSE	TRUE	FALSE
MSR1	ENSG00000038945	homo_sapiens	TRUE	FALSE	FALSE	FALSE	FALSE	TRUE	FALSE
PIK3CB	ENSG00000051382	homo_sapiens	TRUE	FALSE	FALSE	FALSE	FALSE	TRUE	FALSE
LY75	ENSG00000054219	homo_sapiens	TRUE	FALSE	FALSE	FALSE	FALSE	TRUE	FALSE
TFRC	ENSG00000072274	homo_sapiens	TRUE	FALSE	FALSE	FALSE	FALSE	TRUE	FALSE
PVR	ENSG00000073008	homo_sapiens	TRUE	FALSE	FALSE	FALSE	FALSE	TRUE	FALSE
SCARB1	ENSG00000073060	homo_sapiens	TRUE	FALSE	FALSE	FALSE	FALSE	TRUE	FALSE
SCARF1	ENSG00000074660	homo_sapiens	TRUE	FALSE	FALSE	FALSE	FALSE	TRUE	FALSE
FTL	ENSG00000087086	homo_sapiens	TRUE	FALSE	FALSE	FALSE	FALSE	TRUE	FALSE
CD200	ENSG00000091972	homo_sapiens	TRUE	FALSE	FALSE	FALSE	FALSE	TRUE	FALSE
TPSD1	ENSG00000095917	homo_sapiens	TRUE	FALSE	FALSE	FALSE	FALSE	TRUE	FALSE
CTSG	ENSG00000100448	homo_sapiens	TRUE	FALSE	FALSE	FALSE	FALSE	TRUE	FALSE
ACOD1	ENSG00000102794	homo_sapiens	TRUE	FALSE	FALSE	FALSE	FALSE	TRUE	FALSE
SIGLEC8	ENSG00000105366	homo_sapiens	TRUE	FALSE	FALSE	FALSE	FALSE	TRUE	FALSE
TFR2	ENSG00000106327	homo_sapiens	TRUE	FALSE	FALSE	FALSE	FALSE	TRUE	FALSE
CSF3	ENSG00000108342	homo_sapiens	TRUE	FALSE	FALSE	FALSE	FALSE	TRUE	FALSE
SOD2	ENSG00000112096	homo_sapiens	TRUE	FALSE	FALSE	FALSE	FALSE	TRUE	FALSE
CD207	ENSG00000116031	homo_sapiens	TRUE	FALSE	FALSE	FALSE	FALSE	TRUE	FALSE
GPX7	ENSG00000116157	homo_sapiens	TRUE	FALSE	FALSE	FALSE	FALSE	TRUE	FALSE
ARG1	ENSG00000118520	homo_sapiens	TRUE	FALSE	FALSE	FALSE	FALSE	TRUE	FALSE
CSF3R	ENSG00000119535	homo_sapiens	TRUE	FALSE	FALSE	FALSE	FALSE	TRUE	FALSE
EPCAM	ENSG00000119888	homo_sapiens	TRUE	FALSE	FALSE	FALSE	FALSE	TRUE	FALSE
PIK3CA	ENSG00000121879	homo_sapiens	TRUE	FALSE	FALSE	FALSE	FALSE	TRUE	FALSE
CXCR4	ENSG00000121966	homo_sapiens	TRUE	FALSE	FALSE	FALSE	FALSE	TRUE	FALSE
LRP1	ENSG00000123384	homo_sapiens	TRUE	FALSE	FALSE	FALSE	FALSE	TRUE	FALSE
CEACAM8	ENSG00000124469	homo_sapiens	TRUE	FALSE	FALSE	FALSE	FALSE	TRUE	FALSE
F13A1	ENSG00000124491	homo_sapiens	TRUE	FALSE	FALSE	FALSE	FALSE	TRUE	FALSE
TNFSF9	ENSG00000125657	homo_sapiens	TRUE	FALSE	FALSE	FALSE	FALSE	TRUE	FALSE
VASP	ENSG00000125753	homo_sapiens	TRUE	FALSE	FALSE	FALSE	FALSE	TRUE	FALSE
CD68	ENSG00000129226	homo_sapiens	TRUE	FALSE	FALSE	FALSE	FALSE	TRUE	FALSE
VTCN1	ENSG00000134258	homo_sapiens	TRUE	FALSE	FALSE	FALSE	FALSE	TRUE	FALSE
CD36	ENSG00000135218	homo_sapiens	TRUE	FALSE	FALSE	FALSE	FALSE	TRUE	FALSE
STAB2	ENSG00000136011	homo_sapiens	TRUE	FALSE	FALSE	FALSE	FALSE	TRUE	FALSE
SCARB2	ENSG00000138760	homo_sapiens	TRUE	FALSE	FALSE	FALSE	FALSE	TRUE	FALSE
GATA6	ENSG00000141448	homo_sapiens	TRUE	FALSE	FALSE	FALSE	FALSE	TRUE	FALSE
CTSK	ENSG00000143387	homo_sapiens	TRUE	FALSE	FALSE	FALSE	FALSE	TRUE	FALSE
MEGF10	ENSG00000145794	homo_sapiens	TRUE	FALSE	FALSE	FALSE	FALSE	TRUE	FALSE
SSC4D	ENSG00000146700	homo_sapiens	TRUE	FALSE	FALSE	FALSE	FALSE	TRUE	FALSE
COLEC12	ENSG00000158270	homo_sapiens	TRUE	FALSE	FALSE	FALSE	FALSE	TRUE	FALSE
CD1A	ENSG00000158477	homo_sapiens	TRUE	FALSE	FALSE	FALSE	FALSE	TRUE	FALSE
MNDA	ENSG00000163563	homo_sapiens	TRUE	FALSE	FALSE	FALSE	FALSE	TRUE	FALSE
GPX8	ENSG00000164294	homo_sapiens	TRUE	FALSE	FALSE	FALSE	FALSE	TRUE	FALSE
GPX4	ENSG00000167468	homo_sapiens	TRUE	FALSE	FALSE	FALSE	FALSE	TRUE	FALSE
FTH1	ENSG00000167996	homo_sapiens	TRUE	FALSE	FALSE	FALSE	FALSE	TRUE	FALSE
SCARA3	ENSG00000168077	homo_sapiens	TRUE	FALSE	FALSE	FALSE	FALSE	TRUE	FALSE
SCARA5	ENSG00000168079	homo_sapiens	TRUE	FALSE	FALSE	FALSE	FALSE	TRUE	FALSE
CD14	ENSG00000170458	homo_sapiens	TRUE	FALSE	FALSE	FALSE	FALSE	TRUE	FALSE
PIK3CD	ENSG00000171608	homo_sapiens	TRUE	FALSE	FALSE	FALSE	FALSE	TRUE	FALSE
AZU1	ENSG00000172232	homo_sapiens	TRUE	FALSE	FALSE	FALSE	FALSE	TRUE	FALSE
CLEC7A	ENSG00000172243	homo_sapiens	TRUE	FALSE	FALSE	FALSE	FALSE	TRUE	FALSE
OLR1	ENSG00000173391	homo_sapiens	TRUE	FALSE	FALSE	FALSE	FALSE	TRUE	FALSE
GPX2	ENSG00000176153	homo_sapiens	TRUE	FALSE	FALSE	FALSE	FALSE	TRUE	FALSE
CD163	ENSG00000177575	homo_sapiens	TRUE	FALSE	FALSE	FALSE	FALSE	TRUE	FALSE
CD163L1	ENSG00000177675	homo_sapiens	TRUE	FALSE	FALSE	FALSE	FALSE	TRUE	FALSE
FCER1A	ENSG00000179639	homo_sapiens	TRUE	FALSE	FALSE	FALSE	FALSE	TRUE	FALSE
SSC5D	ENSG00000179954	homo_sapiens	TRUE	FALSE	FALSE	FALSE	FALSE	TRUE	FALSE
CCR3	ENSG00000183625	homo_sapiens	TRUE	FALSE	FALSE	FALSE	FALSE	TRUE	FALSE
TACSTD2	ENSG00000184292	homo_sapiens	TRUE	FALSE	FALSE	FALSE	FALSE	TRUE	FALSE
CSF1	ENSG00000184371	homo_sapiens	TRUE	FALSE	FALSE	FALSE	FALSE	TRUE	FALSE
IKZF1	ENSG00000185811	homo_sapiens	TRUE	FALSE	FALSE	FALSE	FALSE	TRUE	FALSE
FFAR4	ENSG00000186188	homo_sapiens	TRUE	FALSE	FALSE	FALSE	FALSE	TRUE	FALSE
RXRA	ENSG00000186350	homo_sapiens	TRUE	FALSE	FALSE	FALSE	FALSE	TRUE	FALSE
FUT4	ENSG00000196371	homo_sapiens	TRUE	FALSE	FALSE	FALSE	FALSE	TRUE	FALSE
TPSB2	ENSG00000197253	homo_sapiens	TRUE	FALSE	FALSE	FALSE	FALSE	TRUE	FALSE
C5AR1	ENSG00000197405	homo_sapiens	TRUE	FALSE	FALSE	FALSE	FALSE	TRUE	FALSE
ELANE	ENSG00000197561	homo_sapiens	TRUE	FALSE	FALSE	FALSE	FALSE	TRUE	FALSE
CSF2RA	ENSG00000198223	homo_sapiens	TRUE	FALSE	FALSE	FALSE	FALSE	TRUE	FALSE
GPX6	ENSG00000198704	homo_sapiens	TRUE	FALSE	FALSE	FALSE	FALSE	TRUE	FALSE
RAGE	ENSG00000204305	homo_sapiens	TRUE	FALSE	FALSE	FALSE	FALSE	TRUE	FALSE
GPX3	ENSG00000211445	homo_sapiens	TRUE	FALSE	FALSE	FALSE	FALSE	TRUE	FALSE
GPX5	ENSG00000224586	homo_sapiens	TRUE	FALSE	FALSE	FALSE	FALSE	TRUE	FALSE
S100A15	ENSG00000224784	homo_sapiens	TRUE	FALSE	FALSE	FALSE	FALSE	TRUE	FALSE
GPX1	ENSG00000233276	homo_sapiens	TRUE	FALSE	FALSE	FALSE	FALSE	TRUE	FALSE
SCARF2	ENSG00000244486	homo_sapiens	TRUE	FALSE	FALSE	FALSE	FALSE	TRUE	FALSE
CEBPA	ENSG00000245848	homo_sapiens	TRUE	FALSE	FALSE	FALSE	FALSE	TRUE	FALSE
MRC1	ENSG00000260314	homo_sapiens	TRUE	FALSE	FALSE	FALSE	FALSE	TRUE	FALSE
LTF	ENSG00000012223	homo_sapiens	TRUE	TRUE	FALSE	FALSE	FALSE	TRUE	FALSE
HDC	ENSG00000140287	homo_sapiens	TRUE	TRUE	FALSE	FALSE	FALSE	TRUE	FALSE
FCGR1A	ENSG00000150337	homo_sapiens	TRUE	TRUE	FALSE	FALSE	FALSE	TRUE	FALSE
ZEB2	ENSG00000169554	homo_sapiens	TRUE	TRUE	FALSE	FALSE	FALSE	TRUE	FALSE
TPSAB1	ENSG00000172236	homo_sapiens	TRUE	TRUE	FALSE	FALSE	FALSE	TRUE	FALSE
CD4	ENSG00000010610	homo_sapiens	TRUE	FALSE	TRUE	FALSE	FALSE	TRUE	FALSE
IFNGR1	ENSG00000027697	homo_sapiens	TRUE	FALSE	TRUE	FALSE	FALSE	TRUE	FALSE
SPI1	ENSG00000066336	homo_sapiens	TRUE	FALSE	TRUE	FALSE	FALSE	TRUE	FALSE
AHR	ENSG00000106546	homo_sapiens	TRUE	FALSE	TRUE	FALSE	FALSE	TRUE	FALSE
TNFSF11	ENSG00000120659	homo_sapiens	TRUE	FALSE	TRUE	FALSE	FALSE	TRUE	FALSE
FCGR3A	ENSG00000203747	homo_sapiens	TRUE	FALSE	TRUE	FALSE	FALSE	TRUE	FALSE
FCGR3B	ENSG00000162747	homo_sapiens	TRUE	TRUE	TRUE	FALSE	FALSE	TRUE	FALSE
HLA-DPA1	ENSG00000168384	homo_sapiens	TRUE	TRUE	FALSE	TRUE	TRUE	TRUE	FALSE
HLA-DQB1	ENSG00000179344	homo_sapiens	TRUE	TRUE	FALSE	TRUE	TRUE	TRUE	FALSE
HLA-DQA1	ENSG00000196735	homo_sapiens	TRUE	TRUE	FALSE	TRUE	TRUE	TRUE	FALSE
HLA-DMA	ENSG00000204257	homo_sapiens	TRUE	TRUE	FALSE	TRUE	TRUE	TRUE	FALSE
HLA-DPB1	ENSG00000215048	homo_sapiens	TRUE	TRUE	FALSE	TRUE	TRUE	TRUE	FALSE
HLA-DMB	ENSG00000241674	homo_sapiens	TRUE	TRUE	FALSE	TRUE	TRUE	TRUE	FALSE
HLA-DOB	ENSG00000243612	homo_sapiens	TRUE	TRUE	FALSE	TRUE	TRUE	TRUE	FALSE
HLA-DRB4	ENSG00000227357	homo_sapiens	TRUE	FALSE	TRUE	TRUE	TRUE	TRUE	FALSE
HLA-DRB3	ENSG00000196101	homo_sapiens	TRUE	TRUE	TRUE	TRUE	TRUE	TRUE	FALSE
HLA-DRA	ENSG00000227993	homo_sapiens	TRUE	TRUE	TRUE	TRUE	TRUE	TRUE	FALSE
IL12B	ENSG00000113302	homo_sapiens	TRUE	FALSE	FALSE	FALSE	TRUE	TRUE	FALSE
CD86	ENSG00000114013	homo_sapiens	TRUE	FALSE	FALSE	FALSE	TRUE	TRUE	FALSE
CD80	ENSG00000121594	homo_sapiens	TRUE	FALSE	FALSE	FALSE	TRUE	TRUE	FALSE
CSF2	ENSG00000164400	homo_sapiens	TRUE	FALSE	FALSE	FALSE	TRUE	TRUE	FALSE
CD24	ENSG00000272398	homo_sapiens	TRUE	FALSE	FALSE	FALSE	TRUE	TRUE	FALSE
ADAM17	ENSG00000151694	homo_sapiens	TRUE	TRUE	FALSE	FALSE	TRUE	TRUE	FALSE
CD38	ENSG00000004468	homo_sapiens	TRUE	FALSE	TRUE	FALSE	TRUE	TRUE	FALSE
IFNG	ENSG00000111537	homo_sapiens	TRUE	FALSE	TRUE	FALSE	TRUE	TRUE	FALSE
CD274	ENSG00000120217	homo_sapiens	TRUE	FALSE	TRUE	FALSE	TRUE	TRUE	FALSE
MKI67	ENSG00000148773	homo_sapiens	TRUE	FALSE	TRUE	FALSE	TRUE	TRUE	FALSE
NKG7	ENSG00000105374	homo_sapiens	TRUE	TRUE	TRUE	FALSE	FALSE	FALSE	FALSE
